# Novel porcine model reveals two distinct LGR5 cell types during lung development and homeostasis

**DOI:** 10.1101/2022.12.09.516617

**Authors:** Kathryn M. Polkoff, Ross Lampe, Nithin K. Gupta, Yanet Murphy, Jaewook Chung, Amber Carter, Jeremy M. Simon, Katherine Gleason, Adele Moatti, Preetish K. Murthy, Laura Edwards, Alon Greenbaum, Aleksandra Tata, Purushothama Rao Tata, Jorge A. Piedrahita

## Abstract

Cells expressing LGR5 play a pivotal role in homeostasis, repair, and regeneration in multiple organs including skin and gastrointestinal tract, yet little is known about their role in the lung. Findings from mice, a widely used animal model, suggest that lung LGR5 expression differs from that of humans. In this work, using a new transgenic pig model, we identify two main populations of LGR5^+^ cells in the lung that are conserved in human, but not mouse lungs. Using RNA sequencing, 3D imaging and organoid models, we determine that in the fetal lung, epithelial LGR5 expression is transient in a subpopulation of SOX9^+^/ETV^+^/SFTPC^+^ progenitor lung tip cells. In contrast, epithelial LGR5 expression is absent from postnatal lung, but is reactivated in bronchioalveolar organoids derived from basal airway cells. We also describe a separate population of mesenchymal LGR5^+^ cells that surrounds developing and mature airways, lies adjacent to airway basal cells, and is closely associated with nerve fibers. Transcriptionally, mesenchymal LGR5^+^ cells include a subset of peribronchial fibroblasts (PBF) that express unique patterns of *SHH, FGF, WNT* and *TGF-*β signaling pathway genes. These results support distinct roles for LGR5^+^ cells in the lung and describe a physiologically relevant animal model for further studies on the function of these cells in repair and regeneration.
