## Supplementary material for "Novel porcine model reveals two distinct LGR5 cell types during lung development and homeostasis": Data Table S1

### Sheet: rlogNorm_PD29_38_AdultPig_GFPpo
Gene	log2FoldChange	pvalue	padj	SumPos	SumNeg
CRABP1	7.11543	9.52e-38	2.27e-33	33865	226
CCN4	7.28083	5.73e-30	6.84e-26	4318	28
ASPN	6.42883	2.5e-29	1.99e-25	24269	301
MEOX2	5.89063	4.86e-29	2.9e-25	12620	226
GPC3	6.31172	2.41e-27	1.15e-23	72577	997
SFRP1	6.42011	8.36e-24	3.33e-20	6887	84
ADAMTSL5	4.59324	3.28e-23	1.12e-19	1628	67
COL6A2	5.47413	4.1e-23	1.22e-19	5636	131
OSR2	8.81669	1.06e-22	2.82e-19	6312	11
TGM2	5.21704	1.51e-22	3.6e-19	31333	796
HGF	5.83382	2.96e-22	6.43e-19	8140	142
CDH11	5.61128	3.82e-22	7.61e-19	32424	617
CHODL	5.45324	3.52e-21	6.47e-18	15740	390
CYP7B1	5.83843	6.1e-21	1.04e-17	12847	237
PCDH9	5.64975	9.43e-21	1.5e-17	17957	352
HHIP	5.77616	6.67e-20	9.37e-17	26113	478
ABCA9	5.72423	7.17e-20	9.52e-17	9774	183
HMCN1	5.29079	1.02e-19	1.28e-16	23645	643
POSTN	4.90046	1.15e-19	1.37e-16	14385	487
C1QTNF7	5.85223	2.47e-19	2.81e-16	5150	98
FBLN1	5.99987	2.62e-19	2.85e-16	25307	433
LRRN3	5.89212	6.33e-19	6.13e-16	6028	98
MAMDC2	6.07859	6.42e-19	6.13e-16	5810	88
MFAP2	4.67202	8.39e-19	7.71e-16	2594	108
TCF21	5.6959	9.35e-19	8.27e-16	10188	187
COL6A1	5.14019	1.1e-18	9.41e-16	12196	381
PDGFRA	5.12886	1.42e-18	1.17e-15	25942	668
CPED1	4.91	1.92e-18	1.53e-15	14078	480
CXCL14	5.11129	2.16e-18	1.67e-15	3096	87
ISLR	5.03672	3.43e-18	2.56e-15	6895	216
OLFML3	4.91794	3.9e-18	2.81e-15	29749	1045
OLFML2B	3.89171	4e-18	2.81e-15	1350	96
PDGFRB	5.11382	7.41e-18	5.06e-15	4121	130
PHEX	6.48	8.98e-18	5.96e-15	4979	51
ANGPT4	5.13873	1.08e-17	7e-15	4097	122
BMP4	5.26581	3.17e-17	1.94e-14	9133	229
P4HA3	5.12962	4.53e-17	2.71e-14	1149	34
BMP5	5.03989	9.5e-17	5.54e-14	5941	159
ANTXR1	5.04479	1.04e-16	5.93e-14	6444	216
LOX	5.92258	1.93e-16	1.05e-13	65045	1181
MGP	4.45255	1.93e-16	1.05e-13	189913	9097
FBLN5	4.69499	2.97e-16	1.51e-13	26306	1116
FIBIN	5.85041	3.49e-16	1.7e-13	18495	353
TBX5	5.80054	1.16e-15	5.52e-13	1160	18
FGF10	5.50645	1.27e-15	5.96e-13	8477	198
HMCN2	6.25764	1.34e-15	6.13e-13	5300	65
MMP19	4.40656	1.63e-15	7.35e-13	1655	77
COL21A1	4.90558	2.15e-15	9.33e-13	20502	712
AXIN2	3.93179	2.4e-15	1.03e-12	1390	95
FBN1	5.41231	2.6e-15	1.09e-12	26534	685
MEIS1	4.14266	4.62e-15	1.9e-12	13964	782
DTX4	4.09522	5.12e-15	2.07e-12	2172	123
SRPX	4.77475	6.38e-15	2.5e-12	18501	775
EDNRA	5.17179	8.94e-15	3.39e-12	13064	356
FMOD	4.12593	1.02e-14	3.82e-12	12544	745
PLPP3	5.03982	1.39e-14	5.12e-12	94838	3104
FBN2	4.76519	1.47e-14	5.33e-12	4811	156
PTN	5.0895	1.52e-14	5.42e-12	2338	61
GRID2	5.45927	1.61e-14	5.67e-12	2499	47
A2M	4.25946	1.76e-14	6.1e-12	74519	4116
DZIP1	4.63319	2.31e-14	7.76e-12	1685	61
SOSTDC1	4.71567	2.35e-14	7.79e-12	8529	306
PLAC9	5.04425	2.39e-14	7.81e-12	43899	1516
CCL2	5.05197	4.72e-14	1.52e-11	7540	238
SPARCL1	4.94889	4.94e-14	1.57e-11	91299	3014
GPX8	3.79161	5.34e-14	1.68e-11	3321	245
ELN	4.1104	5.5e-14	1.71e-11	4003	229
PEG10	4.76174	5.6e-14	1.71e-11	1779	74
NEXN	3.84847	5.85e-14	1.77e-11	3615	266
LAMC3	5.71708	7.25e-14	2.14e-11	790	13
PMEPA1	3.71186	7.82e-14	2.28e-11	4997	388
AFAP1	3.48246	9.92e-14	2.86e-11	1322	114
MATN2	5.7296	1.04e-13	2.95e-11	36277	774
PLEKHH2	4.79048	1.1e-13	3.09e-11	2548	97
LTBP1	4.8664	1.12e-13	3.11e-11	45728	1611
NCAM1	5.08872	1.19e-13	3.22e-11	4940	147
SMARCA1	4.66861	1.23e-13	3.29e-11	7454	290
BICC1	3.22929	1.24e-13	3.29e-11	3418	342
FAP	4.96955	1.26e-13	3.3e-11	6799	231
INMT	4.48756	1.41e-13	3.65e-11	17916	824
ADAMTSL3	5.1353	1.59e-13	4.05e-11	8127	243
FKBP10	4.67938	1.59e-13	4.05e-11	4097	170
MFAP4	3.74234	1.78e-13	4.42e-11	19336	1394
BOC	4.64848	1.96e-13	4.83e-11	3656	134
CLIP3	4.74012	2.07e-13	5.04e-11	1558	63
TGFBI	4.05727	2.23e-13	5.38e-11	37373	2017
SGCE	4.26734	2.61e-13	6.23e-11	19928	1086
PRDM6	5.41425	2.68e-13	6.33e-11	1771	42
TMEM132C	5.7877	2.88e-13	6.74e-11	829	14
TNC	3.98947	3.04e-13	7.04e-11	16924	978
GLT8D2	5.14525	3.07e-13	7.05e-11	10683	343
PCSK9	4.26248	3.28e-13	7.46e-11	366	21
PTPRD	4.60879	3.44e-13	7.74e-11	7963	301
MAP6D1	5.67931	3.67e-13	8.19e-11	787	15
ABCA8	5.17724	3.8e-13	8.4e-11	4582	99
BEX3	3.7771	4.61e-13	1e-10	4981	369
ZNF423	4.41063	4.86e-13	1.05e-10	1278	63
CPXM1	5.02876	4.96e-13	1.06e-10	4967	174
FN1	4.63072	5.09e-13	1.08e-10	109083	4776
TNFRSF19	4.10552	5.55e-13	1.16e-10	2338	122
EFEMP2	4.1303	5.82e-13	1.21e-10	7888	460
ROBO1	5.08666	6.98e-13	1.42e-10	13575	316
MEST	4.36069	8.18e-13	1.66e-10	2027	97
VSTM4	4.56923	9e-13	1.81e-10	6301	278
ADAMTS2	5.54011	9.34e-13	1.86e-10	7684	161
BGN	4.22692	1.01e-12	1.98e-10	3987	196
FOXRED2	3.34317	1.05e-12	2.04e-10	1383	142
CTTNBP2	4.05669	1.16e-12	2.23e-10	4178	258
ITGA8	5.05996	1.42e-12	2.7e-10	11915	295
COL5A3	4.68059	1.55e-12	2.91e-10	2171	73
COL6A6	6.07231	1.56e-12	2.92e-10	8501	148
SERTAD4	5.2897	1.78e-12	3.28e-10	1761	42
COL16A1	4.95806	1.87e-12	3.38e-10	9103	318
FHL1	4.3334	2e-12	3.59e-10	26265	1394
PDE10A	6.26574	2.48e-12	4.42e-10	510	6
OGN	4.86258	2.74e-12	4.84e-10	41022	1620
WNT5A	4.05297	2.76e-12	4.85e-10	2622	172
SNAI1	4.17774	2.89e-12	5.01e-10	2397	121
DPT	4.98516	3.12e-12	5.36e-10	5107	170
HEPH	5.70495	3.31e-12	5.64e-10	2194	42
RERG	4.59917	3.81e-12	6.45e-10	3022	139
COL6A3	4.32601	4.44e-12	7.46e-10	13340	711
PRRX1	5.68783	6.47e-12	1.07e-09	3225	63
CRISPLD2	4.59807	7.39e-12	1.21e-09	4491	189
COL13A1	6.12952	8.47e-12	1.37e-09	1324	18
KIRREL1	5.10665	9.21e-12	1.47e-09	443	13
RCN3	3.77625	1.04e-11	1.65e-09	7681	567
FAT4	4.15573	1.06e-11	1.67e-09	2443	123
ROBO2	5.20699	1.07e-11	1.67e-09	6805	139
REM1	4.25011	1.13e-11	1.75e-09	1627	85
RECK	4.33446	1.4e-11	2.14e-09	10562	586
DST	3.8161	1.42e-11	2.16e-09	8078	601
DBN1	3.96029	1.47e-11	2.22e-09	3227	198
RND3	3.92301	1.52e-11	2.28e-09	11089	736
TSPAN11	3.76935	1.52e-11	2.28e-09	4834	361
LARP6	3.55772	1.76e-11	2.61e-09	2049	171
KANK2	4.12776	1.97e-11	2.89e-09	7021	438
TCEAL9	5.56723	2.09e-11	3.02e-09	1532	34
PTCH2	4.49992	2.1e-11	3.02e-09	1889	82
TMEM45A	4.28993	2.48e-11	3.55e-09	1318	65
DYNC2LI1	3.69888	2.5e-11	3.55e-09	8647	688
TSHZ3	3.65695	2.55e-11	3.61e-09	1537	119
PLA2R1	4.09455	2.57e-11	3.61e-09	4691	236
GLI1	4.13235	2.73e-11	3.79e-09	577	32
PTCH1	4.32265	2.83e-11	3.9e-09	4165	214
GPX7	3.89484	3e-11	4.12e-09	5140	367
GEM	4.61224	4.33e-11	5.9e-09	9377	409
FAM162B	4.20162	4.7e-11	6.37e-09	566	30
NKD1	4.68351	4.73e-11	6.37e-09	930	33
SELENOM	3.78437	4.75e-11	6.37e-09	1635	123
MTMR11	4.03236	5.07e-11	6.74e-09	1036	66
RGS4	3.88581	5.08e-11	6.74e-09	12250	930
FAM114A1	3.58641	5.62e-11	7.41e-09	5613	458
CRABP2	5.08081	6.02e-11	7.9e-09	524	17
BNC2	4.0566	6.31e-11	8.19e-09	3006	166
SYBU	4.66311	6.51e-11	8.41e-09	532	20
SYT9	4.68668	6.6e-11	8.47e-09	566	23
SYDE1	3.63036	6.75e-11	8.62e-09	1541	127
FSTL1	4.46038	6.85e-11	8.7e-09	145652	7190
GDF10	4.33343	7.16e-11	8.97e-09	4431	249
ARHGAP28	3.82095	7.18e-11	8.97e-09	3022	235
SFRP2	7.18099	7.21e-11	8.97e-09	2963	22
C3	3.85633	7.64e-11	9.41e-09	64026	4589
RUNX1T1	3.99144	8.54e-11	1.05e-08	7117	461
CPEB1	4.68258	9.23e-11	1.12e-08	903	30
TBX18	6.5729	9.32e-11	1.13e-08	582	7
ADAMTS17	4.96477	9.88e-11	1.19e-08	2436	62
FGF7	5.12233	1.1e-10	1.32e-08	3965	112
AGTR1	4.17257	1.12e-10	1.34e-08	4274	237
MAP1B	3.55587	1.33e-10	1.58e-08	3867	306
SNTA1	3.87788	1.35e-10	1.59e-08	1096	75
ECHDC2	3.89664	1.38e-10	1.62e-08	5596	404
ADCYAP1R1	4.64754	1.49e-10	1.73e-08	1555	52
TCEAL7	4.47234	1.51e-10	1.75e-08	613	24
AEBP1	5.4093	1.56e-10	1.79e-08	433	10
PWWP3B	3.8413	1.74e-10	1.97e-08	2284	175
ITIH5	4.41736	2.05e-10	2.3e-08	16537	896
NIPAL2	3.35417	2.13e-10	2.37e-08	2405	228
MAP1A	3.69626	2.34e-10	2.6e-08	1086	81
PPP1R14A	3.67547	2.41e-10	2.67e-08	954	71
TBX3	4.06865	2.47e-10	2.72e-08	7953	493
PCDH18	4.78729	2.75e-10	3.02e-08	5230	221
APLP1	4.50075	3.13e-10	3.39e-08	2550	118
FST	5.04907	3.46e-10	3.71e-08	2673	87
NREP	4.64525	3.46e-10	3.71e-08	79506	3622
PCOLCE	3.37325	3.48e-10	3.71e-08	11975	1207
MYLK	3.63616	3.72e-10	3.93e-08	8510	650
PROM1	4.13717	3.91e-10	4.11e-08	4615	286
SLC7A2	3.81259	4.08e-10	4.27e-08	3476	239
IL34	5.12032	4.17e-10	4.35e-08	763	22
S1PR2	3.64385	4.37e-10	4.53e-08	8558	675
ENC1	3.52667	4.55e-10	4.69e-08	22325	1927
HSPB6	3.27185	4.59e-10	4.7e-08	7339	768
CSPG4	3.79405	4.64e-10	4.74e-08	3977	282
PI15	4.49845	4.84e-10	4.92e-08	9304	484
ABI2	3.87371	5.01e-10	5.07e-08	2279	159
TCTN1	3.38358	5.45e-10	5.44e-08	3040	296
IRAG1	3.42029	5.98e-10	5.95e-08	2096	169
MMP2	3.80229	6.07e-10	5.99e-08	6520	513
PKNOX2	3.42551	6.22e-10	6.12e-08	758	66
JAM3	3.84364	6.35e-10	6.21e-08	2785	176
CACNA1C	5.01091	7.09e-10	6.86e-08	718	26
GULP1	3.6531	7.51e-10	7.15e-08	3459	264
LAMB1	3.37174	7.55e-10	7.15e-08	9053	977
ARHGEF25	4.86124	8.33e-10	7.86e-08	839	31
VGLL3	4.03331	8.59e-10	8.02e-08	5300	341
SSPN	4.442	9.26e-10	8.61e-08	4784	232
CAMK1G	5.70236	9.86e-10	9.12e-08	562	11
TNS1	3.38289	1.03e-09	9.49e-08	6990	724
LRRN2	6.0965	1.04e-09	9.53e-08	546	8
CHRDL1	4.42742	1.04e-09	9.53e-08	6550	358
CD34	3.72794	1.08e-09	9.77e-08	7428	559
RBMS3	4.24099	1.55e-09	1.37e-07	21606	1247
DACT1	5.37816	1.57e-09	1.37e-07	685	19
LUM	5.518	1.73e-09	1.51e-07	118554	2973
DKK3	3.89578	1.89e-09	1.63e-07	3365	259
UACA	4.07864	1.95e-09	1.68e-07	10924	659
NID1	4.00869	2.25e-09	1.91e-07	26724	1936
ECM2	4.70127	2.33e-09	1.98e-07	22201	998
CEP126	3.82051	2.43e-09	2.05e-07	2316	157
MXRA8	3.80116	2.56e-09	2.15e-07	3617	269
MEDAG	4.12266	2.73e-09	2.28e-07	935	58
NAALADL2	3.91552	2.77e-09	2.3e-07	3078	188
COL5A1	4.28233	3.02e-09	2.49e-07	5061	280
ADAM33	4.1663	3.27e-09	2.69e-07	3620	203
MECOM	3.53052	3.37e-09	2.75e-07	15959	1374
IGDCC4	4.27223	3.9e-09	3.18e-07	1303	68
LGR5	6.60251	4.22e-09	3.43e-07	1420	21
SPARC	3.56521	4.57e-09	3.68e-07	111362	10096
PARVA	3.14658	4.86e-09	3.9e-07	7079	808
DDR2	3.70199	5.26e-09	4.2e-07	1050	71
BMP7	5.13844	5.54e-09	4.4e-07	443	11
FOLH1	3.74221	5.62e-09	4.44e-07	862	63
CCDC80	3.82289	5.67e-09	4.47e-07	15661	1220
COL14A1	4.68498	5.97e-09	4.69e-07	27706	1251
ADAMTS7	4.55303	6.25e-09	4.9e-07	362	15
ABCA6	4.19336	6.35e-09	4.96e-07	2307	145
DMPK	3.90656	6.77e-09	5.23e-07	1181	76
THRB	3.75867	6.92e-09	5.31e-07	2155	155
FGFR1	3.58625	7.52e-09	5.72e-07	1077	91
AGT	4.63419	7.71e-09	5.84e-07	18199	668
KIAA1755	4.96781	8.03e-09	6.06e-07	457	14
LTBP3	3.44632	8.55e-09	6.42e-07	1712	166
TF	3.439	8.64e-09	6.45e-07	961	95
RASL12	3.90311	8.85e-09	6.58e-07	1409	89
PRICKLE2	3.54103	9.73e-09	7.17e-07	3725	310
TCAF1	4.11786	1e-08	7.35e-07	3607	243
CDC42EP4	3.66802	1.02e-08	7.44e-07	1947	160
CPLANE1	3.30726	1.17e-08	8.49e-07	3090	307
C7	3.77489	1.21e-08	8.79e-07	15831	1332
UGGT2	3.81844	1.22e-08	8.85e-07	1504	122
P4HA2	3.62887	1.23e-08	8.85e-07	7371	619
EFS	4.36695	1.26e-08	9.06e-07	369	19
ISM1	3.9847	1.36e-08	9.71e-07	2131	147
SDC2	3.22289	1.4e-08	9.95e-07	16804	1789
ROR2	4.83007	1.42e-08	1e-06	323	10
ROR1	3.70289	1.43e-08	1.01e-06	1797	138
ADGRD1	3.27311	1.66e-08	1.16e-06	2572	279
COCH	5.83491	1.91e-08	1.33e-06	1247	25
PTPRS	3.67046	1.92e-08	1.33e-06	659	51
THBS3	3.7947	1.93e-08	1.34e-06	3105	228
LHFPL2	3.23659	2.21e-08	1.51e-06	6642	691
RARRES2	3.78014	2.25e-08	1.52e-06	11131	895
ANGPT1	3.44112	2.45e-08	1.64e-06	5579	534
ANGPTL1	3.60275	2.66e-08	1.77e-06	4420	368
ADARB1	4.4595	2.69e-08	1.79e-06	403	21
LAMA4	3.79812	2.97e-08	1.95e-06	22985	1870
NDN	4.1024	2.99e-08	1.96e-06	1967	121
COX4I2	4.82581	3.37e-08	2.18e-06	2209	84
RGS22	4.05083	3.51e-08	2.26e-06	667	37
SYNJ2	3.67978	3.52e-08	2.26e-06	916	84
DCN	4.69172	3.62e-08	2.31e-06	81882	3591
IL17RD	3.47867	3.83e-08	2.43e-06	1762	183
COL1A1	3.8358	3.96e-08	2.49e-06	158063	12563
PLEKHA6	3.55249	4.04e-08	2.53e-06	641	52
F2RL2	3.98804	4.08e-08	2.55e-06	18596	1249
ZBTB47	3.33117	4.11e-08	2.56e-06	1497	164
LEPR	3.75329	4.16e-08	2.59e-06	2766	223
TRIM55	6.43334	4.62e-08	2.84e-06	414	4
TGFBR3	3.70755	4.77e-08	2.92e-06	14482	1179
RAB34	3.63651	4.98e-08	3.02e-06	2735	210
DOCK4	3.12336	4.98e-08	3.02e-06	7269	927
MTSS2	3.43697	5.53e-08	3.33e-06	309	28
VEGFD	3.59535	5.96e-08	3.57e-06	856	76
COL1A2	4.2017	6.34e-08	3.77e-06	425799	26728
SEMA3A	4.45798	6.72e-08	3.99e-06	5869	312
COL27A1	4.25812	7.34e-08	4.34e-06	1346	60
FGFR4	4.63422	8.54e-08	4.99e-06	1265	46
GXYLT2	4.07764	8.66e-08	5.05e-06	5423	265
PDGFRL	3.71339	9.05e-08	5.26e-06	7569	631
SLC35D3	5.14825	9.21e-08	5.31e-06	553	18
FAM13C	3.55848	1.03e-07	5.87e-06	1417	118
CYP1B1	4.13087	1.1e-07	6.24e-06	3261	171
COL3A1	4.05461	1.11e-07	6.27e-06	201004	14310
HEYL	6.89383	1.21e-07	6.8e-06	260	2
GPR173	4.63477	1.22e-07	6.83e-06	315	14
ADAMTS19	4.03114	1.27e-07	7.07e-06	692	40
CCN5	6.4769	1.41e-07	7.75e-06	187	2
C1S	4.1588	1.54e-07	8.39e-06	120800	7037
SLC16A2	3.59722	1.54e-07	8.4e-06	1482	131
OMD	3.67017	1.6e-07	8.69e-06	6579	591
CD248	3.58821	1.66e-07	8.98e-06	913	75
FBXL7	3.44676	1.9e-07	1.01e-05	5288	532
FGD1	4.08952	1.92e-07	1.01e-05	237	15
NDNF	3.33805	1.93e-07	1.02e-05	15755	1655
NOX4	3.5501	2.2e-07	1.14e-05	2747	201
FBLIM1	3.65435	2.24e-07	1.16e-05	3968	341
ARHGAP20	5.27421	2.29e-07	1.18e-05	776	18
SMO	3.45435	2.49e-07	1.27e-05	494	45
SLITRK6	3.13052	2.69e-07	1.36e-05	4576	478
RASL11B	4.56171	2.7e-07	1.36e-05	954	33
SERPING1	3.13768	2.78e-07	1.4e-05	47802	5706
SPRY1	3.28771	2.8e-07	1.41e-05	10455	1211
SH3D19	3.48222	3.1e-07	1.56e-05	4140	394
PLXDC2	3.62204	3.13e-07	1.57e-05	11466	1095
GLI3	3.27703	3.15e-07	1.57e-05	1121	132
PMP22	3.27015	3.32e-07	1.65e-05	16674	1833
LRRC17	3.67523	3.37e-07	1.66e-05	2268	194
GPRASP1	3.35415	3.4e-07	1.67e-05	1202	130
CALHM5	3.37798	3.7e-07	1.79e-05	1845	160
PALLD	3.66951	4.31e-07	2.05e-05	1145	102
PROS1	3.33048	4.61e-07	2.18e-05	16844	1853
ZNF177	3.22763	5.06e-07	2.38e-05	467	50
NES	3.70485	6.05e-07	2.75e-05	277	21
CACNA1G	4.10129	6.92e-07	3.05e-05	269	15
CASK	3.17213	7.49e-07	3.26e-05	1697	204
MEX3B	3.37764	7.62e-07	3.3e-05	233	23
TCIM	4.79515	7.63e-07	3.3e-05	451	13
PTGIS	3.33595	8.02e-07	3.44e-05	6455	694
SFRP4	4.23057	8.25e-07	3.53e-05	1230	68
DNM1	4.75208	8.29e-07	3.54e-05	490	22
DPYSL3	3.36159	9.18e-07	3.88e-05	968	101
ACVR2A	3.26807	9.72e-07	4.04e-05	10355	1170
DENND2C	3.1883	9.85e-07	4.08e-05	1021	118
ADGRA2	3.26314	9.95e-07	4.12e-05	1974	216
TGFB3	3.81623	1.05e-06	4.29e-05	4241	361
PI16	4.5769	1.07e-06	4.38e-05	90340	4341
MFAP5	4.35015	1.09e-06	4.45e-05	37513	2141
PRNP	3.32465	1.15e-06	4.61e-05	7640	879
CACNA2D3	4.41086	1.43e-06	5.54e-05	1342	49
TMEM38A	3.37012	1.58e-06	6.08e-05	695	59
OLFM2	3.6	1.61e-06	6.15e-05	440	31
C1QTNF3	3.24551	1.65e-06	6.28e-05	927	103
C1R	3.4114	1.76e-06	6.67e-05	39589	3823
CERCAM	3.27374	1.8e-06	6.79e-05	694	78
APOD	4.83664	1.87e-06	6.99e-05	200	6
KIF27	3.15517	1.87e-06	7e-05	792	90
PLXDC1	3.8093	1.89e-06	7.07e-05	435	34
SVEP1	3.33988	1.92e-06	7.15e-05	3469	289
LIPG	3.13021	1.94e-06	7.19e-05	2302	261
LAMB2	3.18092	2.16e-06	7.91e-05	10735	1151
IGFBP6	3.26029	2.17e-06	7.91e-05	3694	438
PLSCR4	3.52692	2.21e-06	8e-05	3834	370
EBF1	3.50423	2.28e-06	8.22e-05	16080	1683
SHISA2	3.45854	2.29e-06	8.23e-05	3120	316
TMEFF2	4.51095	2.3e-06	8.26e-05	1137	56
OSR1	5.04155	2.36e-06	8.48e-05	398	14
PKD1	3.51553	2.4e-06	8.61e-05	1485	134
SPTLC3	3.23574	2.48e-06	8.83e-05	348	38
RBP1	3.44311	2.69e-06	9.46e-05	837	69
SH3PXD2B	3.53157	2.84e-06	9.9e-05	876	75
CRHR2	4.82478	2.95e-06	0.000102291	221	7
ARMCX2	3.64464	2.99e-06	0.000103249	514	37
TLR5	3.94463	3.07e-06	0.000105854	474	35
ZNF711	3.59295	3.36e-06	0.000114441	2084	177
TM6SF2	4.29548	3.74e-06	0.000124642	170	8
TMEM59L	3.43284	3.87e-06	0.000128025	514	52
CAMK2N1	3.80729	4.2e-06	0.000137378	725	54
HOXA3	4.80695	4.35e-06	0.00014164	171	7
TRPC1	3.31582	4.45e-06	0.000144354	632	56
ZNF883	6.89671	4.65e-06	0.000149582	92	0
FBXW8	3.15792	4.68e-06	0.0001498	1412	159
MORC4	3.30748	4.74e-06	0.000151078	1602	159
HIF3A	3.42929	4.8e-06	0.000152542	349	32
CXCL12	3.24666	4.82e-06	0.000152887	5398	478
PGF	3.44411	4.88e-06	0.000153964	462	39
AOX1	3.17371	5.2e-06	0.000162414	956	91
COL5A2	3.46128	5.28e-06	0.00016472	23423	2362
PPP2R3A	3.25443	5.29e-06	0.00016472	4730	543
NPY1R	3.93613	5.42e-06	0.000168214	1009	68
NOVA1	4.03357	5.7e-06	0.000174989	1717	98
EMILIN3	5.51312	6.04e-06	0.000184148	151	4
WFDC1	3.43806	6.83e-06	0.000205566	1959	193
SCN2B	3.13777	7.4e-06	0.000220975	160	21
SGCD	3.90942	7.59e-06	0.000225138	2303	156
NBL1	3.55505	7.7e-06	0.000226664	428	40
PRSS35	3.52205	7.7e-06	0.000226664	1235	105
TBX4	4.10523	8.48e-06	0.000247041	597	38
ST6GAL2	3.824	8.81e-06	0.000255829	894	55
ENAH	3.40751	8.84e-06	0.000256291	3596	368
FREM1	4.34197	9.07e-06	0.000261714	1701	64
PDZRN3	3.94151	9.38e-06	0.000267374	696	40
YAP1	3.34982	9.46e-06	0.000269064	20122	2273
FOXF2	3.97404	1.06e-05	0.000294208	252	14
COLEC12	4.11009	1.09e-05	0.000302525	9000	627
MMP23B	4.35563	1.21e-05	0.000330324	568	31
HOXA5	3.47442	1.25e-05	0.000338039	1321	135
LTBP4	3.16527	1.25e-05	0.000338039	13851	1704
VIPR2	5.10789	1.29e-05	0.000346091	227	6
MPP2	3.43644	1.3e-05	0.000347772	199	21
RNF17	3.15401	1.36e-05	0.000361911	476	49
C3orf70	3.13371	1.44e-05	0.000377911	1545	194
ZNF385D	3.18694	1.49e-05	0.000390285	955	87
ENO2	3.36485	1.61e-05	0.000409774	324	32
FZD2	3.51256	1.81e-05	0.000456457	226	20
SLC4A3	4.092	1.83e-05	0.000459806	477	21
ATP8A2	3.37858	1.84e-05	0.000462262	488	38
COL6A5	3.80089	1.94e-05	0.000481281	677	41
ITGB8	3.33318	2.05e-05	0.00050243	1982	226
AP3B2	7.09835	2.24e-05	0.000541694	115	0
ZNF503	3.29129	2.28e-05	0.000548835	361	40
CASTOR2	6.49664	2.33e-05	0.000556602	88	1
SMTNL2	3.69282	2.35e-05	0.0005618	696	51
RIPOR3	3.92638	2.36e-05	0.000562056	187	11
NR2F1	3.68198	2.47e-05	0.000583514	1976	198
DLC1	3.17935	2.78e-05	0.000641637	6628	775
SESTD1	3.2362	2.88e-05	0.000658073	2471	291
GRIA1	3.99884	2.95e-05	0.000669019	2472	107
SNAI2	3.96375	3.22e-05	0.000718406	317	21
PCOLCE2	3.34755	3.46e-05	0.000763294	3299	372
HOXA2	3.34178	3.51e-05	0.000771371	210	21
C9orf24	3.4177	3.55e-05	0.000779943	107	11
ZNF550	3.14258	3.6e-05	0.000787758	294	37
SRSF12	3.3907	3.85e-05	0.000826908	162	16
PRRX2	6.05701	4.15e-05	0.000875995	85	1
NTF3	3.43912	4.2e-05	0.000885116	319	27
GFPT2	3.73611	4.35e-05	0.000912036	1971	172
PODNL1	4.09985	4.38e-05	0.000916617	481	22
LGI4	3.21048	4.46e-05	0.000931039	353	38
LRCH2	3.2865	5.28e-05	0.00107122	633	60
SCML2	3.59361	5.38e-05	0.00108572	1474	146
ADAMTS4	5.16941	5.85e-05	0.00115609	81	3
MYOC	3.89888	6.44e-05	0.00124022	2213	113
EPHB2	5.35642	6.76e-05	0.00128351	208	4
CHRD	4.06046	6.94e-05	0.00131415	219	11
SGCB	3.13386	8e-05	0.00147118	2883	305
ARMCX4	3.69315	8.77e-05	0.00157889	704	52
VASN	3.2013	8.93e-05	0.00159669	250	27
ITGA11	3.97404	9.12e-05	0.00162492	226	11
TMPRSS15	3.41202	0.000102994	0.00178102	607	49
TNFAIP6	3.34943	0.000105152	0.00180917	3895	426
ABI3BP	3.53942	0.000112524	0.00190436	8565	923
REC114	3.32095	0.000113762	0.00191747	163	15
BRINP2	4.89332	0.000133582	0.00217011	308	7
SPON2	4.62743	0.000141183	0.00225826	154	6
C8orf88	4.30891	0.000143366	0.00228553	601	39
SCARF2	3.23823	0.00014652	0.00232649	114	12
SHISAL2B	7.17763	0.000153876	0.0024138	113	0
HOXB5	3.4932	0.000173136	0.00263522	438	43
GFRA4	5.47007	0.000178272	0.00269792	91	2
KCND1	3.8946	0.000196571	0.00290797	137	9
FRMD7	4.18782	0.000227134	0.00326099	130	6
ADAMTS8	3.45097	0.000252739	0.00352963	390	31
EXOC3L4	3.12661	0.000286337	0.00390075	333	38
KCNT2	3.37336	0.000294834	0.00399686	228	18
TOP1MT	3.60891	0.000321269	0.00424583	469	39
FIGN	3.70043	0.000339375	0.00443845	176	14
CLMN	3.59278	0.000344356	0.00448596	162	14
ITIH2	4.65304	0.000362558	0.00463798	89	4
DZIP1L	3.34854	0.000376811	0.00476874	514	42
RSPO3	3.30529	0.000379242	0.00477925	968	127
PRRT1	3.50047	0.00038402	0.00481659	539	35
FAM221B	3.11833	0.000412831	0.00508974	101	12
EDAR	3.25037	0.000419093	0.00513928	554	51
GRIFIN	3.56326	0.00043852	0.00532736	134	10
MEIS3	3.56989	0.000444483	0.00536638	122	9
CSRNP3	3.49323	0.000474067	0.0056493	103	9
DOK6	3.65518	0.000529755	0.00613667	149	12
QPRT	4.46102	0.000532016	0.00615258	89	4
IGSF10	3.19783	0.000552092	0.0063114	726	87
RGS6	3.36035	0.000660722	0.00726794	380	36
KRT15	3.23795	0.000670163	0.00734473	4566	406
BRINP3	3.96625	0.000759441	0.00802431	310	18
P3H3	3.43191	0.000776379	0.0081426	181	17
PCSK6	3.23219	0.000781012	0.00817325	164	17
CRLF1	4.58584	0.000799198	0.0083307	112	4
ARSI	3.61534	0.000922771	0.0092669	102	8
GOLGA7B	3.85457	0.000989469	0.00975218	84	9
FEZ1	3.22223	0.00102386	0.0100003	260	21
FZD7	3.46694	0.00138884	0.0125537	382	40
SLC38A3	3.77679	0.00149107	0.013236	131	9
TRABD2B	4.17883	0.00176808	0.0150491	94	4
TMEM215	3.97025	0.00177663	0.0151042	719	29
ARMCX1	3.5039	0.0017876	0.0151597	1632	177
GPR3	4.68726	0.00197243	0.0163214	64	3
SLC7A3	4.70026	0.00225328	0.0180937	108	3
HTRA3	3.86813	0.00228737	0.0182936	203	16
VWDE	3.49715	0.00241318	0.0190699	456	27
CLSTN3	3.77411	0.00252999	0.0197511	128	8
ZBED9	3.21643	0.00254092	0.0197976	263	27
HDAC11	3.17629	0.00321434	0.0235321	142	13
KLHL40	3.27649	0.00326165	0.023784	170	16
FGF2	3.24603	0.0034304	0.0246978	785	75
ADRA1A	3.53144	0.00366609	0.0258793	297	19
SLITRK2	3.93617	0.00388839	0.0269478	127	7
KCNS1	3.82259	0.00415759	0.0281906	146	14
SLC35F3	3.72994	0.00477562	0.0312048	57	5
IL13RA2	3.58417	0.00548115	0.0346376	1075	59
C8orf48	4.36333	0.00873463	0.0484454	87	3
SIX6	3.68722	0.00909213	0.0499492	231	22
